# A pair of effectors encoded on a conditionally dispensable chromosome of *Fusarium oxysporum* suppress host-specific immunity

**DOI:** 10.1101/2020.10.06.329052

**Authors:** Yu Ayukawa, Shuta Asai, Pamela Gan, Ayako Tsushima, Yasunori Ichihashi, Arisa Shibata, Ken Komatsu, Petra M. Houterman, Martijn Rep, Ken Shirasu, Tsutomu Arie

## Abstract

Many plant pathogenic fungi contain conditionally dispensable (CD) chromosomes that are associated with virulence, but not growth *in vitro*. Virulence-associated CD chromosomes carry genes encoding effectors and/or host-specific toxin biosynthesis enzymes that may contribute significantly to determining host specificity. *Fusarium oxysporum* causes devastating diseases of more than 100 plant species. Among a large number of host-specific forms, *F. oxysporum* f. sp. *conglutinans* (*Focn*) can infect Brassicaceae plants including Arabidopsis and cabbage. Here we show that *Focn* has multiple CD chromosomes involved in virulence but also in vegetative growth, which is an atypical feature of CD chromosomes. We identified specific CD chromosomes that are required for virulence on Arabidopsis, cabbage, or both, and describe a pair of effectors encoded on one of the CD chromosomes that is required for suppression of Arabidopsis-specific phytoalexin-based immunity. The effector pair is highly conserved in *F. oxysporum* isolates capable of infecting Arabidopsis, but not of other plants. This study provides insight into how host specificity of *F. oxysporum* may be determined by a pair of effector genes on a transmissible CD chromosome.
