## Supplementary Data 2 for "A pair of effectors encoded on a conditionally dispensable chromosome of *Fusarium oxysporum* suppress host-specific immunity"

### Sheet: Sheet1
Supplementary Data 2. Expression levels of FocnCong:1-1 high-confidence effector candidates.
		TPM								SD
Accession numbera	Location	PDAb	Bud cellb	Hyphab	3 dpi in cabbageb	10 dpi in cabbageb	3 dpi in Arabidopsisb	10 dpi in Arabidopsisb		PDA	Bud cell	Hypha	3 dpi in cabbage	10 dpi in cabbage	3 dpi in Arabidopsis	10 dpi in Arabidopsis
FocnCong_v000127	Cong_superscaffold_1	0	0.135727	0	0	0	0	0		0	0.235086	0	0	0	0	0
FocnCong_v000183	Cong_superscaffold_1	0	0	0	0	0	0	0		0	0	0	0	0	0	0
FocnCong_v000264	Cong_superscaffold_1	0	0	0	0	0	0	0		0	0	0	0	0	0	0
FocnCong_v000408	Cong_superscaffold_1	0	0	0	0	0	0	0		0	0	0	0	0	0	0
FocnCong_v000468	Cong_superscaffold_1	0	0	0	0	347.788	108.529	381.938		0	0	0	0	269.291	212.195	179.743
FocnCong_v000481	Cong_superscaffold_1	0	0	0	0	13.65	0	0		0	0	0	0	12.7345	0	0
FocnCong_v000562	Cong_superscaffold_1	0	0	0	0	0	0	0		0	0	0	0	0	0	0
FocnCong_v000568	Cong_superscaffold_1	0	0	0	0	0	0	0		0	0	0	0	0	0	0
FocnCong_v000585	Cong_superscaffold_1	9.73604	2.27691	0.444667	3.557	58.4497	0	36.2754		12.1161	3.42254	0.770185	6.16091	51.171	0	63.4208
FocnCong_v000606	Cong_superscaffold_1	0	0	0	0	0	0	0		0	0	0	0	0	0	0
FocnCong_v000660	Cong_superscaffold_1	0	0	0	0	0	0	0		0	0	0	0	0	0	0
FocnCong_v000721	Cong_superscaffold_1	0	0	0	0	0	0	0		0	0	0	0	0	0	0
FocnCong_v000722	Cong_superscaffold_1	0	0	0	0	0	0	0		0	0	0	0	0	0	0
FocnCong_v000730	Cong_superscaffold_1	0	0	0	0	0	0	0		0	0	0	0	0	0	0
FocnCong_v000787	Cong_superscaffold_1	0	0	0	0	0	0	0		0	0	0	0	0	0	0
FocnCong_v000824	Cong_superscaffold_1	20.5267	0	0	0	0	0	0		18.3395	0	0	0	0	0	0
FocnCong_v000921	Cong_superscaffold_1	0	0	0	0	0	0	0		0	0	0	0	0	0	0
FocnCong_v000955	Cong_superscaffold_1	0.299154	0	0	0	0	0	0		0.51815	0	0	0	0	0	0
FocnCong_v000980	Cong_superscaffold_1	0	0	0	0	0	0	4.9415		0	0	0	0	0	0	9.883
FocnCong_v000984	Cong_superscaffold_1	254.112	0	3.51849	304.124	881.108	787.689	340.91		96.1553	0	6.0942	526.758	565.923	867.115	324.128
FocnCong_v001105	Cong_superscaffold_1	0	0	0	0	3.45212	0	0		0	0	0	0	5.97925	0	0
FocnCong_v001107	Cong_superscaffold_1	2.07016	2.01562	2.3384	0	0	0	0		3.58563	2.28023	3.25789	0	0	0	0
FocnCong_v001152	Cong_superscaffold_1	0	0	0	0	0	0	0		0	0	0	0	0	0	0
FocnCong_v001228	Cong_superscaffold_1	0	1.40329	0	209.289	867.464	520.882	1815.32		0	2.43058	0	91.1432	243.592	441.923	642.818
FocnCong_v001237	Cong_superscaffold_1	1.72514	30.8163	24.3126	12.2519	198.77	110.232	366.038		2.98802	11.5824	17.4575	21.2209	76.3256	175.492	91.3889
FocnCong_v001238	Cong_superscaffold_1	2.48447	15.5783	14.5709	111.551	434.648	112.037	625.406		1.32644	12.1594	4.31658	121.491	190.581	151.654	167.234
FocnCong_v001293	Cong_superscaffold_1	1.43898	15.7212	13.7188	126.599	410.372	108.378	667.324		1.64043	9.37307	3.50914	113.348	181.778	133.987	199.885
FocnCong_v001294	Cong_superscaffold_1	0.862568	30.975	21.5422	30.5669	195.579	121.651	411.876		1.49401	13.8273	11.0953	28.0522	99.0838	124.414	155.771
FocnCong_v001301	Cong_superscaffold_1	1.62923	13.3546	12.9813	103.19	393.289	117.184	633.323		1.63759	9.88043	5.36567	100.877	244.951	149.506	187.769
FocnCong_v001302	Cong_superscaffold_1	0.431284	38.1033	22.8101	36.6614	220.48	73.927	390.415		0.747006	6.85225	17.9789	31.75	110.318	83.484	132.822
FocnCong_v001363	Cong_superscaffold_1	0	0	0	0	0	0	0		0	0	0	0	0	0	0
FocnCong_v001418	Cong_superscaffold_1	0.0748452	0.831579	6.18977	0	0	0	0		0.129636	0.403908	4.22537	0	0	0	0
FocnCong_v001421	Cong_superscaffold_1	0	0.262434	0	0	0	0	0		0	0.454549	0	0	0	0	0
FocnCong_v001475	Cong_superscaffold_1	0	0	0	0	0	0	0		0	0	0	0	0	0	0
FocnCong_v001525	Cong_superscaffold_1	0.915468	0.233618	0	0	0	0	0		0.801054	0.404638	0	0	0	0	0
FocnCong_v001538	Cong_superscaffold_1	0	0	0	0	0	0	0		0	0	0	0	0	0	0
FocnCong_v001539	Cong_superscaffold_1	0	0.299323	0	0	0	0	0		0	0.518443	0	0	0	0	0
FocnCong_v001590	Cong_superscaffold_1	19.4941	0.83676	15.3474	0	30.9367	0	0		2.79537	1.07072	7.0093	0	27.5435	0	0
FocnCong_v001723	Cong_superscaffold_1	111.705	304.312	301.165	17.0011	204.376	88.2313	212.159		23.4948	305.89	299.157	29.4468	109.415	197.291	158.077
FocnCong_v001731	Cong_superscaffold_1	15.9512	46.9032	43.8946	0	25.277	0	0		3.66587	19.9068	23.3635	0	27.0098	0	0
FocnCong_v001735	Cong_superscaffold_1	0	0	0.720697	0	0	0	0		0	0	1.24828	0	0	0	0
FocnCong_v001760	Cong_superscaffold_1	33.9295	350.999	447.71	0	78.297	30.3506	96.9623		10.7326	140.131	117.006	0	44.3541	67.866	52.1385
FocnCong_v012102	Cong_superscaffold_3	0	0	0	0	0	0	0		0	0	0	0	0	0	0
FocnCong_v012110	Cong_superscaffold_3	0	0	0	0	0	0	0		0	0	0	0	0	0	0
FocnCong_v012146	Cong_superscaffold_3	0.424725	0	0	0	0	0	0		0.735644	0	0	0	0	0	0
FocnCong_v012168	Cong_superscaffold_3	0	0	0	0	0	0	0		0	0	0	0	0	0	0
FocnCong_v012242	Cong_superscaffold_3	0	0.631482	5.33289	0	0	0	0		0	1.09376	7.61997	0	0	0	0
FocnCong_v012346	Cong_superscaffold_3	0	0	0	0	0	0	0		0	0	0	0	0	0	0
FocnCong_v012396	Cong_superscaffold_3	2.48447	16.4557	11.2782	113.58	432.695	117.598	598.611		1.32644	10.359	5.10575	135.53	208.072	144.18	182.031
FocnCong_v012397	Cong_superscaffold_3	0.431284	32.0636	25.2921	24.4409	182.255	103.15	398.392		0.747006	16.373	15.2108	21.1667	88.651	145.213	144.936
FocnCong_v012403	Cong_superscaffold_3	0.901438	16.0978	15.4231	147.221	418.627	86.2024	630.741		0.822974	11.1361	5.41373	127.909	191.173	98.2685	141.255
FocnCong_v012404	Cong_superscaffold_3	1.01362	35.4037	26.1218	24.4724	204.261	104.829	415.53		0.960894	16.3942	13.5842	28.083	92.9123	100.283	109.356
FocnCong_v012676	Cong_superscaffold_3	0	2.48057	0	0	0.553998	0	9.67242		0	2.81111	0	0	0.959552	0	12.1829
FocnCong_v012839	Cong_superscaffold_3	0	1.64017	0	96.3254	177.076	461.213	0		0	1.42195	0	132.032	306.705	553.005	0
FocnCong_v012868	Cong_superscaffold_3	0.87063	120.929	69.6162	215.333	420.037	391.824	2148.9		1.50797	65.0661	10.5324	357.024	311.591	470.491	606.766
FocnCong_v012929	Cong_superscaffold_3	0	0	0	0	0	0	0		0	0	0	0	0	0	0
FocnCong_v012956	Cong_superscaffold_3	4.36565	6.40966	9.11231	0	7.45154	0	9.151		4.86995	7.7309	2.86371	0	2.79835	0	11.3882
FocnCong_v013022 (SIX9)	Cong_superscaffold_3	7.33755	163.994	38.6982	309.812	706.298	495.163	1591.64		10.9813	128.833	45.2483	243.929	411.886	503.83	240.766
FocnCong_v013221	Cong_superscaffold_3	0	0	0	0	0	0	0		0	0	0	0	0	0	0
FocnCong_v013377	Cong_superscaffold_3	0	0	0	0	26.6377	0	24.3579		0	0	0	0	46.1378	0	34.1996
FocnCong_v021780 (FOA3)	Cong_superscaffold_3	1.7047	27.9053	6.88774	56.0834	152.082	241.891	1018.93		1.55642	13.4743	6.25972	48.7997	112.474	239.151	463.056
FocnCong_v013643	Cong_superscaffold_4	0	4.92296	3.97471	0	0	0	0		0	1.59175	3.49417	0	0	0	0
FocnCong_v013763	Cong_superscaffold_4	1.96811	1.99228	1.53624	0	31.9292	0	0		3.40887	3.45073	2.66085	0	43.6622	0	0
FocnCong_v013931	Cong_superscaffold_4	5.83384	0.555537	0.413156	0	9.57888	0	0		4.39527	0.482565	0.715607	0	16.5911	0	0
FocnCong_v014033	Cong_superscaffold_4	232.862	402.006	291.697	161.56	873.138	181.633	427.485		41.4777	135.707	25.2167	76.3423	302.76	286.532	142.451
FocnCong_v014537	Cong_superscaffold_4	0	0	0	0	4.38786	0	3.64111		0	0	0	0	4.17806	0	7.28221
FocnCong_v014654	Cong_superscaffold_4	0.221009	0	0	0	8.62897	0	40.8031		0.382799	0	0	0	8.59003	0	81.6061
FocnCong_v014735	Cong_superscaffold_4	0.456918	0	0	0	14.2069	0	35.4044		0.791406	0	0	0	24.607	0	40.3869
FocnCong_v014812 (FOA1)	Cong_superscaffold_5	254.712	7365.26	3435.83	152.974	847.282	358.058	883.294		69.5205	334.214	846.567	77.4386	380.109	362.886	331.112
FocnCong_v015054	Cong_superscaffold_5	0	0	0	0	15.0092	0	0		0	0	0	0	25.9967	0	0
FocnCong_v015167	Cong_superscaffold_5	0	0	0	3.55788	19.6406	66.4705	47.5014		0	0	0	6.16242	20.5585	148.633	68.7267
FocnCong_v015249	Cong_superscaffold_5	0	0.265284	0	0	0	0	0		0	0.459486	0	0	0	0	0
FocnCong_v015264	Cong_superscaffold_5	55.2223	53.2975	77.8852	0	0	0	0		22.2171	19.7384	25.6287	0	0	0	0
FocnCong_v015740	Cong_superscaffold_5	0	0	0	0	0	0	0		0	0	0	0	0	0	0
FocnCong_v015872	Cong_superscaffold_5	0	0	0	26.1159	0	0	12.9635		0	0	0	45.234	0	0	18.3054
FocnCong_v015882	Cong_superscaffold_5	0	0	0	0	0	0	0		0	0	0	0	0	0	0
FocnCong_v015910	Cong_superscaffold_5	0	0	0	0	0	0	0		0	0	0	0	0	0	0
FocnCong_v015986	Cong_superscaffold_5	0.301228	0	0	0	0	0	0		0.521741	0	0	0	0	0	0
FocnCong_v016019	Cong_superscaffold_5	1.08323	1535.71	515.732	0	0	0	0		1.8762	873.653	282.535	0	0	0	0
FocnCong_v016030	Cong_superscaffold_5	0.352869	0	0	0	0	0	0		0.611187	0	0	0	0	0	0
FocnCong_v016062	Cong_superscaffold_5	3.87907	0	0	0	46.4503	0	37.0408		4.17338	0	0	0	38.034	0	61.1478
FocnCong_v016069	Cong_superscaffold_5	301.295	0	498.19	0	39.4906	0	43.2832		402.956	0	525.109	0	48.1979	0	70.8502
FocnCong_v016086	Cong_superscaffold_5	0	0	0	0	0	0	0		0	0	0	0	0	0	0
FocnCong_v016150	Cong_superscaffold_5	6.48592	93.0061	400.556	0	0	0	0		8.65557	20.01	53.7535	0	0	0	0
FocnCong_v016175	Cong_superscaffold_5	0	0	0	0	0	0	0		0	0	0	0	0	0	0
FocnCong_v016415	Cong_superscaffold_6	0	0	0	0	0	0	0		0	0	0	0	0	0	0
FocnCong_v016421	Cong_superscaffold_6	0	0	0	0	0	0	0		0	0	0	0	0	0	0
FocnCong_v016462	Cong_superscaffold_6	0	0	0	0	0	0	0		0	0	0	0	0	0	0
FocnCong_v016492	Cong_superscaffold_6	0	0	0	0	0	0	0		0	0	0	0	0	0	0
FocnCong_v016537	Cong_superscaffold_6	0	0	0	0	0	0	0		0	0	0	0	0	0	0
FocnCong_v016549	Cong_superscaffold_6	27.1233	1723.46	1269.64	132.039	716.537	139.732	336.687		19.6652	188.203	451.942	119.385	217.355	200.172	181.521
FocnCong_v016553	Cong_superscaffold_6	0	0	0	0	0	0	0		0	0	0	0	0	0	0
FocnCong_v016580	Cong_superscaffold_6	0.54221	0	0	0	23.4985	0	22.1379		0.939135	0	0	0	37.1104	0	44.2759
FocnCong_v016646	Cong_superscaffold_6	0	0	0	0	0	0	0		0	0	0	0	0	0	0
FocnCong_v016650	Cong_superscaffold_6	0	0	0	0	0	0	0		0	0	0	0	0	0	0
FocnCong_v016659	Cong_superscaffold_6	0	0	0	0	0	0	0		0	0	0	0	0	0	0
FocnCong_v016742	Cong_superscaffold_6	0.83909	7.36276	0	0	0	0	0		1.45335	0.340123	0	0	0	0	0
FocnCong_v016761	Cong_superscaffold_6	31.6025	280.284	176.959	30.0728	314.727	173.704	156.552		29.5409	136.26	111.407	52.0877	177.46	277.217	120.734
FocnCong_v016919	Cong_superscaffold_6	79.2619	2303.18	919.8	164.507	673.196	150.516	248.47		70.2382	554.83	557.982	284.934	305.013	177.639	100.503
FocnCong_v016948	Cong_superscaffold_6	0	0	0	0	0	0	0		0	0	0	0	0	0	0
FocnCong_v017090	Cong_superscaffold_6	3.03315	2.48645	1.27224	0	0	0	48.5774		2.74489	4.30666	2.20358	0	0	0	97.1547
FocnCong_v017193	Cong_superscaffold_6	21.3383	22.955	16.8663	0	4.60391	0	8.17904		13.3044	6.65588	18.2677	0	7.97421	0	16.3581
FocnCong_v017211	Cong_superscaffold_6	7.71797	282.897	383.506	224.357	133.034	231.833	68.4277		11.9624	22.4916	229.066	307.434	144.12	332.263	61.2654
FocnCong_v017231	Cong_superscaffold_6	0	0	0	0	7.52626	0	0		0	0	0	0	13.0359	0	0
FocnCong_v017254	Cong_superscaffold_6	0	0.387004	0	0	0	0	0		0	0.67031	0	0	0	0	0
FocnCong_v017257	Cong_superscaffold_6	0	0	0	0	0	0	0		0	0	0	0	0	0	0
FocnCong_v017314	Cong_superscaffold_6	15.704	668.4	506.599	0	39.689	79.8925	173.532		8.65421	295.213	78.1517	0	3.17883	178.645	142.473
FocnCong_v017368	Cong_superscaffold_6	0	0	0	0	0	0	0		0	0	0	0	0	0	0
FocnCong_v017372	Cong_superscaffold_6	0	0	0	0	0	0	0		0	0	0	0	0	0	0
FocnCong_v017375	Cong_superscaffold_6	0	0	0	0	0	0	0		0	0	0	0	0	0	0
FocnCong_v017729	Cong_superscaffold_7	0	0	0	0	2.16139	0	0		0	0	0	0	3.74364	0	0
FocnCong_v017739	Cong_superscaffold_7	0	0	0	0	0	0	0		0	0	0	0	0	0	0
FocnCong_v017899	Cong_superscaffold_7	0.747884	0	0	0	0	0	0		1.29537	0	0	0	0	0	0
FocnCong_v017949	Cong_superscaffold_7	1.08355	0	0	0	7.35901	0	25.3383		1.87676	0	0	0	12.7462	0	50.6766
FocnCong_v017981	Cong_superscaffold_7	222.087	0	132.326	60.9377	1017.48	0	552.335		277.973	0	110.635	105.547	559.935	0	253.557
FocnCong_v018055	Cong_superscaffold_7	1.23974	33.1239	20.2106	0	472.712	151.892	61.4408		2.14729	21.1636	13.9841	0	332.558	208.356	63.6539
FocnCong_v018067	Cong_superscaffold_7	0	0	0	0	0	0	0		0	0	0	0	0	0	0
FocnCong_v019039	Cong_superscaffold_7	0.743664	0	0.884155	0	0	0	6.57535		0.711781	0	0.958285	0	0	0	13.1507
FocnCong_v019254	Cong_superscaffold_7	21.2422	39.7534	68.2003	0	1.80235	0	0		7.748	15.389	35.3164	0	1.67456	0	0
FocnCong_v019483	Cong_superscaffold_7	0.499649	23.7314	4.56171	0	0	0	0		0.478228	2.84868	5.4947	0	0	0	0
FocnCong_v019494	Cong_superscaffold_7	1.62281	0.973127	6.43284	0	80.5711	0	73.9648		1.85	0.929231	6.10939	0	54.1784	0	80.9661
FocnCong_v019512	Cong_superscaffold_7	58.6454	12.1087	7.639	0	10.8624	0	5.64743		32.7024	2.54614	7.60093	0	9.4886	0	11.2949
FocnCong_v019590	Cong_superscaffold_7	0	0	0	0	2.47132	0	0		0	0	0	0	4.28045	0	0
FocnCong_v019591	Cong_superscaffold_7	0	0	0	53.9458	123.592	2304.52	1620.5		0	0	0	41.3046	99.5488	2069.4	1304.13
FocnCong_v019691	Cong_superscaffold_7	0	0	0	0	0	0	0		0	0	0	0	0	0	0
FocnCong_v019709	Cong_superscaffold_7	0	0	0	0	0	0	0		0	0	0	0	0	0	0
FocnCong_v020233	Cong_superscaffold_8	0	0	0	0	0	0	0		0	0	0	0	0	0	0
FocnCong_v020320	Cong_superscaffold_8	0	0	0	0	0	0	0		0	0	0	0	0	0	0
FocnCong_v020396 (SIX1)	Cong_superscaffold_8	149.164	17095.5	22178.9	1664.32	6088.71	1434.61	7638.27		87.6659	2844.92	7976.44	798.958	2320.31	776.359	1610.77
FocnCong_v020433	Cong_superscaffold_8	0	3.83004	2.58463	7.90285	720.866	62.0233	438.227		0	6.63382	4.4767	13.6881	617.663	112.155	423.344
FocnCong_v020434	Cong_superscaffold_8	0.431284	28.214	25.2143	12.2205	234.216	135.533	354.641		0.747006	14.1866	13.9495	10.5833	143.971	164.412	132.772
FocnCong_v020683	Cong_superscaffold_9	25.1552	5.0153	1.96994	543.443	3558.36	2460.4	9352.97		20.2302	5.02428	2.29307	321.875	378.9	1251.18	2734.33
FocnCong_v020704	Cong_superscaffold_9	5.42615	5.18076	2.3541	2134.41	6355.61	3955.93	9009.74		2.53996	5.29382	4.07741	120.31	2180.92	1917	1226.73
FocnCong_v020705 (FOA2)	Cong_superscaffold_9	0	0	0	699.568	910.975	864.792	1726.95		0	0	0	557.366	559.352	696.469	705.423
FocnCong_v020728	Cong_superscaffold_9	0	0	0	0	0	0	0		0	0	0	0	0	0	0
FocnCong_v020763 (SIX4)	Cong_superscaffold_9	1.33303	6.0492	0.401392	1211.74	3230.51	3087.61	10658.5		1.19294	7.20388	0.354833	499.806	1408.11	1916.09	2881.26
FocnCong_v020980	Cong_superscaffold_9	0	0	0	0	0	0	0		0	0	0	0	0	0	0
FocnCong_v020995	Cong_superscaffold_9	0	0	0	0	0	0	0		0	0	0	0	0	0	0
FocnCong_v001874 (FOA1b)	Cong_superscaffold_10	36.8424	937.927	662.971	0	382.305	278.1	509.034		50.2473	235.871	309.871	0	432.075	332.204	137.568
FocnCong_v001885	Cong_superscaffold_10	0.355562	0	0	0	54.2154	0	764.101		0.615852	0	0	0	71.4105	0	242.506
FocnCong_v001893 (SIX8)	Cong_superscaffold_10	13.4855	5.13974	1.47814	306.045	1122.54	409.064	1704.99		9.43143	4.7825	1.82609	276.566	435.416	399.058	227.111
FocnCong_v001894 (PSE1)	Cong_superscaffold_10	7.71649	2.26625	3.61696	86.5331	375.287	110.067	859.523		13.3654	3.92527	6.26475	134.215	228.667	213.336	484.503
FocnCong_v001920	Cong_superscaffold_10	0	2.99295	0	0	0	0	0		0	5.18394	0	0	0	0	0
FocnCong_v001967	Cong_superscaffold_10	0	0	0	0	0	0	0		0	0	0	0	0	0	0
FocnCong_v001970	Cong_superscaffold_10	0	0	0	0	2.50875	0	0		0	0	0	0	4.34529	0	0
FocnCong_v021781 (FOA4b)	Cong_superscaffold_10	2.67205	57.0786	58.8634	382.021	539.318	310.751	1832.57		4.62813	25.9506	40.9692	275.915	112.507	459.242	965.138
FocnCong_v002011	Cong_superscaffold_11	0	0.720285	0	0	0	0	0		0	0.742463	0	0	0	0	0
FocnCong_v002101	Cong_superscaffold_11	0	0	0	0	5.79884	0	0		0	0	0	0	10.0439	0	0
FocnCong_v002112	Cong_superscaffold_11	0	0	0	0	201.571	0	0		0	0	0	0	257.833	0	0
FocnCong_v002194	Cong_superscaffold_11	0	0	0	0	0	0	0		0	0	0	0	0	0	0
FocnCong_v002514	Cong_superscaffold_11	0	0	0	0	0	0	0		0	0	0	0	0	0	0
FocnCong_v002574	Cong_superscaffold_11	0	0	0	0	0	0	0		0	0	0	0	0	0	0
FocnCong_v002609	Cong_superscaffold_11	21.7675	3.24726	0.444667	0	9.06389	0	7.43164		2.96485	4.52477	0.770185	0	15.6991	0	14.8633
FocnCong_v002647	Cong_superscaffold_11	0	1.02561	3.51635	0	1.2875	0	4.14672		0	0.890889	3.47118	0	2.23002	0	8.29343
FocnCong_v002893	Cong_superscaffold_11	67.8115	0	0	0	82.665	0	16.7647		43.548	0	0	0	85.5677	0	26.2602
FocnCong_v002977	Cong_superscaffold_11	0.238457	0.554685	0	0	0	0	0		0.41302	0.538605	0	0	0	0	0
FocnCong_v003182	Cong_superscaffold_11	50.1809	17.2622	43.2729	0	9.28616	0	4.06947		21.7285	6.8352	29.8101	0	11.1555	0	8.13895
FocnCong_v003383	Cong_superscaffold_11	245.256	286.401	365.866	32.9688	237.369	0	111.192		106.49	69.5095	163.205	30.3678	262.374	0	65.5332
FocnCong_v003391	Cong_superscaffold_11	428.929	22.3367	0	637.247	590.609	313.705	1251.44		114.003	24.0328	0	279.155	232.824	433.975	692.231
FocnCong_v003439	Cong_superscaffold_11	0	0	0	0	0	0	0		0	0	0	0	0	0	0
FocnCong_v003495	Cong_superscaffold_11	1.98339	0.608148	0	0	21.7425	0	28.544		2.53626	1.05334	0	0	37.6592	0	57.088
FocnCong_v003518	Cong_superscaffold_11	0	2.26795	0.544324	4.18736	83.9825	26.5811	72.1567		0	3.36884	0.942797	7.25272	112.384	59.4371	129.823
FocnCong_v003524	Cong_superscaffold_11	0	0.28807	0.205025	4.97445	2.37672	39.1173	74.5832		0	0.498952	0.355113	8.61601	4.11659	87.4689	32.8668
FocnCong_v003534	Cong_superscaffold_11	0.709286	0	0	0	0	0	0		1.22852	0	0	0	0	0	0
FocnCong_v003568	Cong_superscaffold_11	3.65645	4.05998	6.09763	0	0	0	0		3.63491	1.52598	3.96593	0	0	0	0
FocnCong_v003607	Cong_superscaffold_11	0	0	0	0	9.4834	0	0		0	0	0	0	12.4255	0	0
FocnCong_v003612	Cong_superscaffold_11	0	0	0	0	0	0	0		0	0	0	0	0	0	0
FocnCong_v003673	Cong_superscaffold_11	2.89063	3.1807	120.038	0	72.4537	0	13.7724		3.18846	2.84323	145.314	0	52.3498	0	27.5449
FocnCong_v003695	Cong_superscaffold_11	0	0	1.24893	0	0	0	0		0	0	2.16321	0	0	0	0
FocnCong_v003760	Cong_superscaffold_12	0	0	0	0	0	0	0		0	0	0	0	0	0	0
FocnCong_v003819	Cong_superscaffold_12	74.9848	806.815	1251.74	110.415	94.7086	24.7048	169.191		16.8367	144.952	202.758	122.374	59.5815	55.2415	149.331
FocnCong_v003870	Cong_superscaffold_12	0	0	0	0	3.43347	0	0		0	0	0	0	2.99368	0	0
FocnCong_v004018	Cong_superscaffold_12	0	2.56662	0	0	4.88796	139.91	4.19809		0	2.3618	0	0	8.4662	312.849	8.39618
FocnCong_v004077	Cong_superscaffold_12	140.581	156.083	148.026	31.2855	171.152	0	170.317		43.6064	31.0778	71.612	54.1881	97.9345	0	141.733
FocnCong_v004511 (FOA4)	Cong_superscaffold_12	0.391017	0.368398	0	0	0	0	0		0.677261	0.638083	0	0	0	0	0
FocnCong_v004517	Cong_superscaffold_12	0	0	5.96062	0	0	0	0		0	0	10.3241	0	0	0	0
FocnCong_v004583	Cong_superscaffold_12	16.7043	22.0752	47.0481	0	3.51226	90.6513	0		15.0826	8.17022	19.1258	0	6.08341	202.703	0
FocnCong_v004705	Cong_superscaffold_12	11.7603	0	0	0	0	0	0		4.52584	0	0	0	0	0	0
FocnCong_v004724	Cong_superscaffold_12	0	0	0	0	0	0	0		0	0	0	0	0	0	0
FocnCong_v004726	Cong_superscaffold_12	0.312609	0	0	0	0	0	0		0.541454	0	0	0	0	0	0
FocnCong_v004762	Cong_superscaffold_13	0	1.68395	1.79173	0	0	0	0		0	2.91669	3.10337	0	0	0	0
FocnCong_v004789	Cong_superscaffold_13	0	0	0	94.9337	132.503	187.338	559.936		0	0	0	164.43	160.92	259.63	313.365
FocnCong_v004948	Cong_superscaffold_13	1.73046	0	0	0	0	0	0		2.99724	0	0	0	0	0	0
FocnCong_v005173	Cong_superscaffold_13	283.938	2483.7	928.928	66.488	268.064	61.8959	83.7074		59.4902	450.915	471.485	66.3741	39.3913	87.5816	46.6676
FocnCong_v005444	Cong_superscaffold_13	0.400031	0	0	0	0	0	0		0.692874	0	0	0	0	0	0
FocnCong_v005582	Cong_superscaffold_13	31.995	68.2133	93.1058	0	4.16152	0	49.1286		12.0106	15.6225	16.3833	0	5.4329	0	54.1152
FocnCong_v006040	Cong_superscaffold_13	87.6398	8.12922	15.5068	0	6.07057	0	1.46415		34.2415	8.69256	25.4918	0	10.5145	0	2.9283
FocnCong_v006183	Cong_superscaffold_13	15.7302	0.761192	9.2288	0	20.3902	0	0		5.73402	1.31842	8.07266	0	20.1238	0	0
FocnCong_v006268	Cong_superscaffold_13	0	0.577212	0	0	0	0	0		0	0.99976	0	0	0	0	0
FocnCong_v006339	Cong_superscaffold_14	5.22109	71.7647	95.376	0	75.8759	72.5637	0		5.52535	12.0618	26.1259	0	66.2515	99.5251	0
FocnCong_v006391	Cong_superscaffold_14	0	0	0	0	1.67376	0	0		0	0	0	0	2.89903	0	0
FocnCong_v006407	Cong_superscaffold_14	6.41959	0	0	0	108.227	0	29.7266		9.84652	0	0	0	159.601	0	59.4531
FocnCong_v006408	Cong_superscaffold_14	0	0	0	0	0	0	0		0	0	0	0	0	0	0
FocnCong_v006414	Cong_superscaffold_14	0	0	0	0	0	0	0		0	0	0	0	0	0	0
FocnCong_v006432	Cong_superscaffold_14	0	0.827185	1.01579	0	0	0	0		0	1.43273	1.75939	0	0	0	0
FocnCong_v006561	Cong_superscaffold_14	7.65831	0.57326	0.304976	0	0	0	0		3.74513	0.992916	0.528234	0	0	0	0
FocnCong_v006698	Cong_superscaffold_14	2913.14	24157.2	9449.83	839.705	6424.99	525.192	3404.29		2535.78	8063.81	6687.52	660.898	1447.47	578.592	472.335
FocnCong_v006764	Cong_superscaffold_14	1.39859	3.48303	0	0	0	0	0		1.27686	6.03279	0	0	0	0	0
FocnCong_v006993	Cong_superscaffold_14	53.0674	45.7658	49.0535	0	0	0	39.3029		2.42493	19.7593	15.0268	0	0	0	52.453
FocnCong_v007259	Cong_superscaffold_14	0	0	0	0	0	0	0		0	0	0	0	0	0	0
FocnCong_v007262	Cong_superscaffold_14	0	0	0	0	0	0	0		0	0	0	0	0	0	0
FocnCong_v007371	Cong_superscaffold_14	1.71827	86.0632	59.2494	0	2.9681	0	16.4159		2.97613	36.2267	11.0879	0	5.14091	0	20.6766
FocnCong_v007462	Cong_superscaffold_14	0.338881	0	0	0	254.164	0	121.749		0.586959	0	0	0	37.5726	0	146.967
FocnCong_v007463	Cong_superscaffold_14	0.200324	0	0	0	0	0	0		0.346971	0	0	0	0	0	0
FocnCong_v007549	Cong_superscaffold_14	43.5809	0	0	0	2.77558	0	0.59596		48.0346	0	0	0	4.80744	0	1.19192
FocnCong_v007602	Cong_superscaffold_14	2.95597	0	0	18.1616	146.423	41.3329	91.0415		3.27452	0	0	31.4569	179.706	92.4233	48.7941
FocnCong_v007689	Cong_superscaffold_14	0	0	0	0	0	0	0		0	0	0	0	0	0	0
FocnCong_v007756	Cong_superscaffold_15	0.394735	0.495939	0.36442	174.622	297.832	32.0653	219.143		0.6837	0.487278	0.631194	269.736	70.2706	71.7002	115.623
FocnCong_v007816	Cong_superscaffold_15	0	0	0	0	0	0	0		0	0	0	0	0	0	0
FocnCong_v007855	Cong_superscaffold_15	0	0	0	0	0	0	0		0	0	0	0	0	0	0
FocnCong_v007927	Cong_superscaffold_15	0	0	0	0	0	0	0		0	0	0	0	0	0	0
FocnCong_v007931	Cong_superscaffold_15	0	0	0	0	0	0	0		0	0	0	0	0	0	0
FocnCong_v008010	Cong_superscaffold_15	6.12397	2.59696	2.51104	0	2.5128	0	15.9001		8.80225	1.47637	2.4153	0	2.63023	0	22.4323
FocnCong_v008248	Cong_superscaffold_15	16.8853	36.8057	27.4205	0	0	0	1.75698		9.21355	22.1195	38.3326	0	0	0	3.51396
FocnCong_v008281	Cong_superscaffold_15	1.32138	6.8592	10.2935	18.7689	55.991	0	119.761		2.2887	7.11797	9.72814	32.5086	54.8783	0	137.346
FocnCong_v008545	Cong_superscaffold_15	38.3419	19.3913	40.9303	65.954	2.26294	0	12.7307		15.3249	9.86552	24.7976	58.6244	3.91953	0	25.4613
FocnCong_v009153	Cong_superscaffold_15	0	0	0	0	0	0	0		0	0	0	0	0	0	0
FocnCong_v009229	Cong_superscaffold_15	1.97165	3.5444	0	0	0	0	0		2.16014	4.96192	0	0	0	0	0
FocnCong_v009266	Cong_superscaffold_15	0	0	0	0	0	0	0		0	0	0	0	0	0	0
FocnCong_v009391	Cong_superscaffold_15	0	10.3679	5.61475	0	0	0	0		0	9.18929	7.08817	0	0	0	0
FocnCong_v009433	Cong_superscaffold_15	0	1.06243	0	0	0	0	0		0	0.927128	0	0	0	0	0
FocnCong_v009443	Cong_superscaffold_15	0	0	0	0	0	0	0		0	0	0	0	0	0	0
FocnCong_v009489	Cong_superscaffold_15	0	0	0	0	0	0	0		0	0	0	0	0	0	0
FocnCong_v009797	Cong_superscaffold_16	122.961	0	18.2602	0	0	0	0		140.439	0	31.6276	0	0	0	0
FocnCong_v009834	Cong_superscaffold_16	0	1.65144	0	0	0	0	0		0	2.86037	0	0	0	0	0
FocnCong_v009871	Cong_superscaffold_16	15.978	1.68817	15.1643	0	25.5402	0	0		4.67903	2.53044	8.91936	0	29.1888	0	0
FocnCong_v009885	Cong_superscaffold_16	5.40298	0	0	105.266	172.337	0	16.1722		7.42013	0	0	127.354	155.559	0	32.3444
FocnCong_v010038	Cong_superscaffold_17	0	0	0	5.98559	20.2459	0	76.2362		0	0	0	10.3674	17.539	0	42.5305
FocnCong_v010041	Cong_superscaffold_17	0	1.49273	33.2815	0	0	0	0		0	2.58548	18.8893	0	0	0	0
FocnCong_v010052	Cong_superscaffold_17	0	0	0	0	0	0	0		0	0	0	0	0	0	0
FocnCong_v010095	Cong_superscaffold_17	0	0	0	0	0	0	0		0	0	0	0	0	0	0
FocnCong_v010116	Cong_superscaffold_17	0.543916	0	0	0	0	0	0		0.94209	0	0	0	0	0	0
FocnCong_v010188	Cong_superscaffold_17	0	0	0	0	0	0	0		0	0	0	0	0	0	0
FocnCong_v010197	Cong_superscaffold_17	0	0	0	0	0	0	0		0	0	0	0	0	0	0
FocnCong_v010241	Cong_superscaffold_17	0	0	0	0	0	0	0		0	0	0	0	0	0	0
FocnCong_v010242	Cong_superscaffold_17	3.19775	0	0	0	0	0	0		3.06066	0	0	0	0	0	0
FocnCong_v010270	Cong_superscaffold_17	4.06064	6.06745	21.8434	0	163.042	0	6.58867		3.88655	1.66815	18.4531	0	81.7785	0	13.1773
FocnCong_v010275	Cong_superscaffold_17	0.573588	0.181233	0	0	0	0	0		0.548997	0.313904	0	0	0	0	0
FocnCong_v010301	Cong_superscaffold_17	0	0	9.48462	0	49.477	0	129.15		0	0	16.4278	0	85.6967	0	116.915
FocnCong_v010362	Cong_superscaffold_17	0	0	0	0	0	0	2.57818		0	0	0	0	0	0	5.15635
FocnCong_v010365	Cong_superscaffold_17	0	0	0	0	14.2214	0	0		0	0	0	0	24.6322	0	0
FocnCong_v010732	Cong_superscaffold_17	0.433768	0.28014	7.60431	0	0	0	0		0.751308	0.485217	7.30018	0	0	0	0
FocnCong_v010741	Cong_superscaffold_17	1.22876	2.33264	0.651539	0	5.23128	0	0		0.18451	3.52326	1.1285	0	5.0663	0	0
FocnCong_v010765	Cong_superscaffold_17	0	0.265284	0	0	0	0	0		0	0.459486	0	0	0	0	0
FocnCong_v011001	Cong_superscaffold_18	0	0	0	0	0	0	0		0	0	0	0	0	0	0
FocnCong_v011089	Cong_superscaffold_19	0	963.301	720.73	0	0	0	0		0	278.482	563.054	0	0	0	0
FocnCong_v011150	Cong_superscaffold_19	1.77478	1.05316	0	0	3.84607	0	19.9916		2.14153	1.08185	0	0	6.66158	0	39.9832
FocnCong_v011581	Cong_superscaffold_20	0	0	0	0	0	0	3.12852		0	0	0	0	0	0	6.25705
FocnCong_v011721	Cong_superscaffold_20	0.541613	0	0	0	0	0	0		0.9381	0	0	0	0	0	0
FocnCong_v011726	Cong_superscaffold_20	0	0	0	0	0	0	0		0	0	0	0	0	0	0
FocnCong_v011802	Cong_superscaffold_20	0	0	0	0	0	0	0		0	0	0	0	0	0	0
FocnCong_v011834	Cong_superscaffold_21	0.20077	7.74507	0.926758	0	17.6194	0	0		0.347744	8.74945	1.60519	0	9.40659	0	0
FocnCong_v011891	Cong_superscaffold_21	97.1789	2.48781	0.894042	0	1.15156	0	0		26.3546	2.75168	1.54853	0	1.99456	0	0
FocnCong_v011905	Cong_superscaffold_21	0	0	0	0	0	0	0		0	0	0	0	0	0	0
FocnCong_v011943	Cong_superscaffold_21	0	0	0	0	0	0	0		0	0	0	0	0	0	0
FocnCong_v011993	Cong_superscaffold_22	0	0.806663	0.18221	170.13	300.113	28.0572	212.792		0	0.567799	0.315597	294.674	67.748	62.7377	107.72
FocnCong_v021468	Cong_unplaced_scaffold_26	0	0	0.313428	0	0	0	0		0	0	0.542874	0	0	0	0
FocnCong_v021481	Cong_unplaced_scaffold_26	0	0	0	0	0	0	0		0	0	0	0	0	0	0
FocnCong_v021520	Cong_unplaced_scaffold_32	0	1.15591	12.3779	0	0	0	0		0	1.46488	11.5803	0	0	0	0
FocnCong_v021648	Cong_unplaced_scaffold_55	0	0	0	0	0	0	0		0	0	0	0	0	0	0
FocnCong_v021659	Cong_unplaced_scaffold_57	0	0	0	0	0	41.9981	0		0	0	0	0	0	93.9106	0
FocnCong_v021723	Cong_unplaced_scaffold_82	1.93094	31.4178	21.9694	9.36635	201.598	88.9055	401.476		1.94085	21.2813	9.19408	16.223	70.7746	136.856	139.366
FocnCong_v021724	Cong_unplaced_scaffold_82	0.537542	15.0897	9.46852	170.797	469.778	81.6795	679.926		0.93105	10.3955	3.17057	66.1779	197.656	102.635	196.888
FocnCong_v021769	Cong_unplaced_scaffold_92	1.55608	0.23497	0.317073	0	0	0	5.11416		1.6292	0.40698	0.549187	0	0	0	10.2283
FocnCong_v021376	Cong_unplaced_scaffold_108	0	0	0	0	0	0	0		0	0	0	0	0	0	0
aAccession number in NCBI's GenBank data library. Names in parentheses are other names.
bExpression levels are represented as TPM (Transcripts per million). "0" indicates no sequence read aligned.
